# Characterising antibody kinetics from multiple influenza infection and vaccination events in ferrets

**DOI:** 10.1101/411751

**Authors:** James A. Hay, Karen Laurie, Michael White, Steven Riley

**Affiliations:** MRC Centre for Global Infectious Disease Analysis, Department of Infectious Disease Epidemiology, Imperial College, London, UK; WHO Collaborating Centre for Reference and Research on Influenza, Peter Doherty Institute for Infection and Immunity, Melbourne, Australia; Seqirus, 63 Poplar Road, Parkville Victoria 3052, Australia; Malaria: Parasites and Hosts, Department of Parasites and Insect Vectors, Institut Pasteur, Paris, France

## Abstract

The strength and breadth of an individual’s antibody repertoire are important predictors of their response to influenza infection or vaccination. Although progress has been made in understanding qualitatively how repeated exposures shape the antibody mediated immune response, quantitative understanding remains limited. We developed a set of mathematical models describing short-term antibody kinetics following influenza infection or vaccination and fit them to haemagglutination inhibition (HI) titres from 5 groups of ferrets which were exposed to different combinations of trivalent inactivated influenza vaccine (TIV with or without adjuvant), A/H3N2 priming inoculation and post-vaccination A/H1N1 inoculation. We fit models with various immunological mechanisms that have been empirically observed but are yet to be included in mathematical models of antibody landscapes, including titre ceiling effects, antigenic seniority and exposure-type specific cross reactivity. Based on the parameter estimates of the best supported models, we describe a number of key immunological features. We found quantifiable differences in the degree of homologous and cross-reactive antibody boosting elicited by different exposure types. Infection and adjuvanted vaccination generally resulted in strong, broadly reactive responses whereas unadjuvanted vaccination resulted in a weak, narrow response. We found that the order of exposure mattered: priming with A/H3N2 improved subsequent vaccine response, and the second dose of adjuvanted vaccination resulted in substantially greater antibody boosting than the first. Either antigenic seniority or a titre ceiling effect were included in the two best fitting models, suggesting that a mechanism describing diminishing antibody boosting with repeated exposures improved the predictive power of the model. Although there was considerable uncertainty in our estimates of antibody waning parameters, our results suggest that both short and long term waning were present and would be identifiable with a larger set of experiments. These results highlight the potential use of repeat exposure animal models in revealing short-term, strain-specific immune dynamics of influenza.

**Author summary:** Despite most individuals having some preexisting immunity from past influenza infections and vaccinations, a significant proportion of the human population is infected with influenza each year. Predicting how an individual’s antibody profile will change following exposure is therefore useful for evaluating which populations are at greatest risk and how effective vaccination strategies might be. However, interpretation of antibody data from humans is complicated by immunological interactions between all previous, unobserved exposures in an individual’s life. We developed a mathematical model to describe short-term antibody kinetics that are important in building an individual’s immune profile but are difficult to observe in human populations. We validated this model using antibody data from ferrets with known, varied infection and vaccination histories. We were able to quantify the independent contributions of various exposures and immunological mechanisms in generating observed antibody titres. These results suggest that data from experimental systems may be included in models of human antibody dynamics, which may improve predictions of vaccination strategy effectiveness and how population susceptibility changes over time.
