## Supplementary material for "Characterising antibody kinetics from multiple influenza infection and vaccination events in ferrets": S2 Table

### Sheet: Sheet1
Mechanism	Option 1	Option 2
Antigenic seniority	Yes	No
Cross reactivity	Type specific	All
Priming	Yes	No
Typed exposures	3 types	6 types
Waning	Biphasic	Monophasic
Titre dependent boosting	Yes	No
