## Supplementary material for "Characterising antibody kinetics from multiple influenza infection and vaccination events in ferrets": S3 Table

Run Identifier	Antigenic Seniority	Cross Reactivity	Priming	Typed exposures	Waning	Titre dependent boosting	δELPD	ELPD standard error
NAY6BY	Absent	Universal	Present	6 types	Biphasic	Present	0.000	21.373
YTY6BN	Present	Type specific	Present	6 types	Biphasic	Absent	0.421	20.656
YAY6BY	Present	Universal	Present	6 types	Biphasic	Present	2.056	21.279
NTY6BY	Absent	Type specific	Present	6 types	Biphasic	Present	2.611	21.194
NTY6BN	Absent	Type specific	Present	6 types	Biphasic	Absent	4.067	20.599
NTY6MY	Absent	Type specific	Present	6 types	Monophasic	Present	4.626	20.938
YTY6BY	Present	Type specific	Present	6 types	Biphasic	Present	4.858	21.172
YAY6BN	Present	Universal	Present	6 types	Biphasic	Absent	5.184	21.146
YTY6MY	Present	Type specific	Present	6 types	Monophasic	Present	5.800	20.889
NAY6MY	Absent	Universal	Present	6 types	Monophasic	Present	7.780	21.135
YAY6MY	Present	Universal	Present	6 types	Monophasic	Present	7.992	21.131
NAY6BN	Absent	Universal	Present	6 types	Biphasic	Absent	10.529	21.036
YAY6MN	Present	Universal	Present	6 types	Monophasic	Absent	17.611	20.841
