## Supplementary material for "Characterising antibody kinetics from multiple influenza infection and vaccination events in ferrets": S4 Table

### Sheet: Sheet1
Parameter name	Exposure Type	Mean	Median	Mode	2.5% CI	97.5% CI
Run version NAY6BY
Homologous boosting
μ	Infection 1	9.463	9.207	8.984	7.183	13.779
μ	Infection 2	13.116	13.452	14.65	9.54	14.937
μ	TIV 1	3.619	3.617	3.64	2.765	4.479
μ	TIV 1 + adjuvant	3.165	3.173	3.23	2.106	4.202
μ	TIV 2	1.823	1.746	1.701	0.206	3.935
μ	TIV 2 + adjuvant	12.474	12.507	12.582	10.68	14.1
c	Priming	6.037	5.995	5.885	5.068	7.252
Waning rates
dp	Infection 1	0.391	0.416	0.462	0.037	0.66
dp	Infection 2	0.308	0.313	0.337	0.067	0.508
dp	TIV 1	0.539	0.554	0.855	0.038	0.979
dp	TIV 1 + adjuvant	0.556	0.576	0.919	0.041	0.98
dp	TIV 2	0.612	0.646	0.754	0.076	0.981
dp	TIV 2 + adjuvant	0.789	0.812	0.96	0.435	0.991
m	Infection 1	0.074	0.076	0.09	0.008	0.139
m	Infection 2	4.706	3.811	1.825	0.999	11.362
m	TIV 1	5.93	5.912	1.248	0.307	11.683
m	TIV 1 + adjuvant	5.974	5.966	2.653	0.286	11.703
m	TIV 2	2.679	1.392	0.388	0.147	10.726
m	TIV 2 + adjuvant	5.432	5.292	0.378	0.077	11.664
Duration of initial waning phase
ts	Infection 1	18.635	20.822	26.548	1.426	29.545
ts	Infection 2	1.35	1.365	1.658	0.104	1.891
ts	TIV 1	15.155	14.531	9.287	1.92	29.13
ts	TIV 1 + adjuvant	14.404	13.384	5.879	2.709	29.1
ts	TIV 2	12.757	14.364	15.531	2.225	15.825
ts	TIV 2 + adjuvant	19.677	19.972	21.366	7.344	27.067
Titre-dependent boosting
γ	All	0.09	0.09	0.089	0.079	0.102
y_limit	All	10.712	10.864	11.746	8.615	11.948
Cross reactivity
σ	All	2.334	2.319	2.312	1.743	3.007
β	Priming	0.85	0.67	0.572	0.213	2.153
Error distribution		0.69	0.676		0.4	1.12
ɛ	All	1.489	1.485	1.475	1.342	1.657
Run version YTY6BN
Homologous boosting
μ	Infection 1	7.393	7.372	7.352	6.771	8.134
μ	Infection 2	9.524	9.253	8.726	6.775	13.897
μ	TIV 1	4.354	4.356	4.398	3.278	5.419
μ	TIV 1 + adjuvant	3.296	3.289	3.27	2.21	4.42
μ	TIV 2	2.437	2.326	2.199	0.219	5.425
μ	TIV 2 + adjuvant	14.294	14.464	14.868	12.685	14.978
c	Priming	7.306	7.278	7.144	5.854	8.917
Waning rates
dp	Infection 1	0.226	0.216	0.183	0.02	0.488
dp	Infection 2	0.517	0.526	0.809	0.029	0.976
dp	TIV 1	0.663	0.701	0.944	0.166	0.988
dp	TIV 1 + adjuvant	0.751	0.777	0.954	0.37	0.99
dp	TIV 2	0.859	0.882	0.97	0.59	0.995
dp	TIV 2 + adjuvant	0.592	0.596	0.6	0.477	0.68
m	Infection 1	0.085	0.085	0.087	0.027	0.142
m	Infection 2	5.969	5.963	0.903	0.293	11.695
m	TIV 1	5.765	5.652	0.921	0.275	11.67
m	TIV 1 + adjuvant	5.894	5.883	0.645	0.217	11.705
m	TIV 2	0.164	0.11	0.104	0.035	0.226
m	0.035	0.026	0.015	0.001	0.103	0.104
Duration of initial waning phase
ts	Infection 1	19.641	18.875	16.521	10.999	29.26
ts	Infection 2	15.003	14.569	4.962	2.334	29.194
ts	TIV 1	5.605	4.806	4.629	1.226	17.371
ts	TIV 1 + adjuvant	4.002	3.283	2.898	1.963	12.521
ts	TIV 2	1.636	1.396	1.901	0.083	5.146
ts	TIV 2 + adjuvant	1.085	1.073	1.103	0.053	2.164
Antigenic seniority
τ	All	0.213	0.213	0.213	0.134	0.3
Cross reactivity
σ	Infection 2	1.777	1.705	1.642	0.338	3.628
σ	TIV 1	4.202	2.967	2.935	1.823	6.067
σ	TIV 1 + adjuvant	46.45	45.941	3.619	1.827	97.235
σ	TIV 2	51.218	51.19	85.22	4.634	97.468
σ	TIV 2 + adjuvant	2.393	2.311	2.188	1.662	3.512
β	Priming	0.907	0.882	0.859	0.531	1.491
Error distribution		0.69	0.676		0.4	1.12
ɛ	All	1.442	1.437	1.422	1.291	1.62
