## Supplementary material for "Characterising antibody kinetics from multiple influenza infection and vaccination events in ferrets": S6 Table

Run ID	Run name	Antigenic Seniority	Cross Reactivity	Priming	Typed exposures	Waning	Titre dependent boosting	WAIC	ELPD LOO	ELPD LOO SE	P LOO	P LOO SE	Minimum ESS Parameter	Minimum ESS Value	Max Gelman PSRF Parameter	Max Gelman PSRF	Gelman MPSRF	δWAIC	δELPD LOO
21	NAY6BY	Absent	Universal	Present	6 types	Biphasic	Present	824.329	-412.141	21.373	19.809	2.555	ts2	851.692	ts3	1.023	1.009	0	0
62	YTY6BN	Present	Type specific	Present	6 types	Biphasic	Absent	824.932	-412.562	20.656	23.483	2.697	ts2	9596.103	m5	1.057	1.003	0.568	0.421
53	YAY6BY	Present	Universal	Present	6 types	Biphasic	Present	827.929	-414.197	21.279	20.613	2.579	ts2	723.254	ts3	1.029	1.015	3.599	2.056
22	NTY6BY	Absent	Type specific	Present	6 types	Biphasic	Present	828.434	-414.752	21.194	24.318	3.115	m2	635.319	ts3	1.081	1.018	4.105	2.611
30	NTY6BN	Absent	Type specific	Present	6 types	Biphasic	Absent	831.474	-416.208	20.599	22.58	2.691	μ3	1170.255	σ1	1.081	1.004	7.145	4.067
18	NTY6MY	Absent	Type specific	Present	6 types	Monophasic	Present	833.697	-416.766	20.938	21.796	2.635	m3	7059.763	σ1	1.094	1.003	9.368	4.626
54	YTY6BY	Present	Type specific	Present	6 types	Biphasic	Present	831.589	-416.999	21.173	25.35	3.181	ts2	595.898	ts3	1.044	1.017	7.259	4.858
61	YAY6BN	Present	Universal	Present	6 types	Biphasic	Absent	834.205	-417.325	21.146	22.469	2.532	μ2	854.144	m5	1.089	1.007	9.876	5.184
50	YTY6MY	Present	Type specific	Present	6 types	Monophasic	Present	835.089	-417.94	20.89	21.449	2.48	τ	6154.908	σ1	1.018	1.002	10.76	5.8
17	NAY6MY	Absent	Universal	Present	6 types	Monophasic	Present	839.904	-419.921	21.135	18.404	2.364	m3	12745.488	μ3	1.002	1.001	15.575	7.78
49	YAY6MY	Present	Universal	Present	6 types	Monophasic	Present	840.384	-420.133	21.131	18.835	2.352	τ	7360.723	γ	1.011	1.002	16.055	7.992
29	NAY6BN	Absent	Universal	Present	6 types	Biphasic	Absent	844.48	-422.67	21.036	22.485	2.61	μ3	2482.756	ts3	1.026	1.01	20.151	10.529
57	YAY6MN	Present	Universal	Present	6 types	Monophasic	Absent	858.124	-429.752	20.841	17.321	2.058	τ	5698.663	σ1	1.002	1.001	33.795	17.611
63	YAY3BN	Present	Universal	Present	3 types	Biphasic	Absent	869.51	-434.47	20.251	13.441	1.641	ts1	2547.12	m2	1.084	1.003	45.181	22.329
19	NAY3MY	Absent	Universal	Present	3 types	Monophasic	Present	870.886	-435.381	21.206	12.14	2.005	c	41241.24	c	1.002	1.001	46.557	23.24
51	YAY3MY	Present	Universal	Present	3 types	Monophasic	Present	871.7	-435.742	21.148	13.495	2.056	τ	17558.541	γ	1.01	1	47.371	23.601
58	YTY6MN	Present	Type specific	Present	6 types	Monophasic	Absent	872.612	-437.648	20.944	24.985	3.055	τ	2581.228	σ5	1.016	1.002	48.283	25.507
20	NTY3MY	Absent	Type specific	Present	3 types	Monophasic	Present	874.874	-437.759	21.536	15.458	2.859	σ1	13546.08	σ1	1.004	1.001	50.545	25.618
52	YTY3MY	Present	Type specific	Present	3 types	Monophasic	Present	875.343	-438.213	21.356	16.521	2.715	σ1	12118.408	τ	1.006	1.002	51.014	26.072
23	NAY3BY	Absent	Universal	Present	3 types	Biphasic	Present	879.362	-439.932	21.171	14.544	2.201	μ2	1689.191	m1	1.007	1.003	55.032	27.792
55	YAY3BY	Present	Universal	Present	3 types	Biphasic	Present	880.882	-440.426	20.831	18.949	2.405	γ	1504.588	m2	1.068	1.008	56.552	28.285
64	YTY3BN	Present	Type specific	Present	3 types	Biphasic	Absent	882.887	-441.672	20.338	19.451	2.65	ts1	2248.238	m2	1.034	1.008	58.557	29.532
59	YAY3MN	Present	Universal	Present	3 types	Monophasic	Absent	883.26	-441.786	20.517	12.587	1.558	c	24616.456	m1	1.001	1	58.93	29.645
24	NTY3BY	Absent	Type specific	Present	3 types	Biphasic	Present	886.541	-443.329	21.422	18.893	3.012	m1	4359.591	m2	1.038	1.002	62.212	31.188
56	YTY3BY	Present	Type specific	Present	3 types	Biphasic	Present	889.389	-445.321	21.127	22.044	3.054	ts1	2427.013	γ	1.036	1.006	65.059	33.18
60	YTY3MN	Present	Type specific	Present	3 types	Monophasic	Absent	891.968	-445.862	20.714	18.132	2.69	σ1	13476.056	σ1	1.002	1.001	67.639	33.721
32	NTY3BN	Absent	Type specific	Present	3 types	Biphasic	Absent	920.552	-460.562	20.932	14.981	2.031	μ2	3635.784	m2	1.093	1.003	96.223	48.421
31	NAY3BN	Absent	Universal	Present	3 types	Biphasic	Absent	921.036	-460.772	21.241	14.337	1.892	μ2	3911.305	m2	1.088	1.001	96.707	48.631
25	NAY6MN	Absent	Universal	Present	6 types	Monophasic	Absent	947.034	-473.281	20.816	18.226	2.061	m3	3555.07	m3	1.005	1.002	122.705	61.141
26	NTY6MN	Absent	Type specific	Present	6 types	Monophasic	Absent	952.294	-476.577	21.084	23.77	2.64	m3	658.314	σ1	1.084	1.005	127.964	64.436
27	NAY3MN	Absent	Universal	Present	3 types	Monophasic	Absent	965.828	-483.048	22.19	9.559	1.455	μ3	37730.792	m1	1.001	1.001	141.499	70.907
28	NTY3MN	Absent	Type specific	Present	3 types	Monophasic	Absent	984.822	-491.981	22.283	11.268	1.743	σ1	15236.725	σ1	1.007	1.001	160.493	79.84
13	NAN6BN	Absent	Universal	Absent	6 types	Biphasic	Absent	986.362	-493.501	19.292	15.959	1.782	ts5	781.176	μ6	1.019	1.007	162.033	81.36
45	YAN6BN	Present	Universal	Absent	6 types	Biphasic	Absent	989.268	-494.932	19.303	16.061	1.798	ts2	952.08	ts2	1.072	1.024	164.939	82.791
5	NAN6BY	Absent	Universal	Absent	6 types	Biphasic	Present	990.098	-495.39	19.282	16.448	1.816	ts5	792.866	ts5	1.017	1.008	165.769	83.249
37	YAN6BY	Present	Universal	Absent	6 types	Biphasic	Present	992.939	-496.523	19.296	16.458	1.782	μ6	836.074	m6	1.036	1.017	168.61	84.382
14	NTN6BN	Absent	Type specific	Absent	6 types	Biphasic	Absent	998.256	-499.488	20.187	25.75	2.709	σ3	685.302	σ3	1.103	1.024	173.927	87.347
46	YTN6BN	Present	Type specific	Absent	6 types	Biphasic	Absent	1000.246	-500.569	20.187	25.64	2.693	σ3	423.747	σ1	1.066	1.017	175.916	88.429
6	NTN6BY	Absent	Type specific	Absent	6 types	Biphasic	Present	1002.047	-501.507	20.193	26.11	2.721	ts5	941.078	σ1	1.044	1.009	177.718	89.366
38	YTN6BY	Present	Type specific	Absent	6 types	Biphasic	Present	1004.968	-502.941	20.209	26.326	2.74	ts5	831.619	σ4	1.036	1.01	180.639	90.8
9	NAN6MN	Absent	Universal	Absent	6 types	Monophasic	Absent	1015.442	-507.817	18.79	11.75	1.052	m3	2937.818	m6	1.003	1.001	191.113	95.676
41	YAN6MN	Present	Universal	Absent	6 types	Monophasic	Absent	1017.445	-508.749	18.815	11.674	1.043	m3	2996.625	m3	1.003	1.002	193.116	96.608
1	NAN6MY	Absent	Universal	Absent	6 types	Monophasic	Present	1017.978	-509.144	19.034	15.437	1.35	γ	1771.07	σ1	1.008	1.003	193.648	97.003
33	YAN6MY	Present	Universal	Absent	6 types	Monophasic	Present	1018.94	-509.731	19.003	14.786	1.293	γ	1317.794	σ1	1.016	1.003	194.611	97.59
2	NTN6MY	Absent	Type specific	Absent	6 types	Monophasic	Present	1021.404	-511.347	20.235	20.635	2.183	σ4	1191.899	σ3	1.038	1.006	197.075	99.206
34	YTN6MY	Present	Type specific	Absent	6 types	Monophasic	Present	1022.496	-512.292	20.227	20.356	2.134	σ4	1651.7	γ	1.068	1.009	198.166	100.152
10	NTN6MN	Absent	Type specific	Absent	6 types	Monophasic	Absent	1027.84	-513.93	20.032	19.716	2.051	μ3	1265.577	μ5	1.017	1.006	203.511	101.79
8	NTN3BY	Absent	Type specific	Absent	3 types	Biphasic	Present	1028.667	-514.402	21.03	15.849	1.991	ts1	2960.939	μ1	1.012	1.004	204.338	102.261
42	YTN6MN	Present	Type specific	Absent	6 types	Monophasic	Absent	1028.824	-514.683	20.015	19.38	1.997	m3	1202.416	σ3	1.076	1.004	204.495	102.542
40	YTN3BY	Present	Type specific	Absent	3 types	Biphasic	Present	1031.483	-515.962	21.067	16.253	2.023	ts1	2622.302	γ	1.076	1.004	207.154	103.821
3	NAN3MY	Absent	Universal	Absent	3 types	Monophasic	Present	1032.429	-516.458	20.997	9.924	1.059	γ	3761.49	γ	1.001	1.001	208.1	104.317
7	NAN3BY	Absent	Universal	Absent	3 types	Biphasic	Present	1033.423	-516.968	21.113	11.827	1.273	γ	2055.286	μ2	1.019	1.003	209.094	104.827
35	YAN3MY	Present	Universal	Absent	3 types	Monophasic	Present	1035.061	-517.55	21.044	9.98	1.07	γ	4089.326	y_limit	1.006	1.002	210.732	105.41
39	YAN3BY	Present	Universal	Absent	3 types	Biphasic	Present	1035.995	-518.166	21.152	12.066	1.292	γ	2180.519	y_limit	1.014	1.004	211.666	106.025
4	NTN3MY	Absent	Type specific	Absent	3 types	Monophasic	Present	1038.332	-519.107	21.094	12.519	1.609	γ	5048.428	σ1	1.002	1.001	214.003	106.966
36	YTN3MY	Present	Type specific	Absent	3 types	Monophasic	Present	1039.77	-520.05	21.1	12.407	1.579	γ	6221.745	γ	1.008	1.001	215.441	107.909
16	NTN3BN	Absent	Type specific	Absent	3 types	Biphasic	Absent	1046.169	-523.031	20.435	18.918	1.898	ts2	197.831	ts2	1.097	1.027	221.84	110.89
48	YTN3BN	Present	Type specific	Absent	3 types	Biphasic	Absent	1054.986	-527.803	20.84	17.655	1.78	ts2	258.559	ts2	1.089	1.03	230.657	115.662
47	YAN3BN	Present	Universal	Absent	3 types	Biphasic	Absent	1057.26	-528.176	20.371	13.023	1.453	μ2	1165.996	σ1	1.008	1.003	232.931	116.036
15	NAN3BN	Absent	Universal	Absent	3 types	Biphasic	Absent	1065.488	-533.399	21.597	20.129	2.133	μ2	636.529	μ2	1.055	1.011	241.159	121.258
43	YAN3MN	Present	Universal	Absent	3 types	Monophasic	Absent	1071.728	-536.158	20.36	14.994	1.629	σ1	3058.204	σ1	1.002	1.001	247.398	124.018
11	NAN3MN	Absent	Universal	Absent	3 types	Monophasic	Absent	1077.295	-539.051	21.857	15.291	1.672	σ1	4641.992	m1	1.001	1	252.966	126.911
44	YTN3MN	Present	Type specific	Absent	3 types	Monophasic	Absent	1080.919	-540.484	21.281	10.896	1.118	μ2	24915.233	m1	1.005	1	256.59	128.344
12	NTN3MN	Absent	Type specific	Absent	3 types	Monophasic	Absent	1086.144	-543.561	21.832	11.64	1.195	m1	18239.681	m1	1.003	1.001	261.815	131.42
